# Discovery of the missing cytochrome P450 monooxygenase cyclases that conclude glyceollin biosynthesis in soybean

**DOI:** 10.1101/2024.07.04.602010

**Authors:** Praveen Khatri, Kuflom Kuflu, Tim McDowell, Jie Lin, Nikola Kovinich, Sangeeta Dhaubhadel

## Abstract

Glyceollins are isoflavonoid-derived metabolites produced by soybean that hold great promise in improving human and animal health due to their antimicrobial, and other medicinal properties. They play important roles in agriculture by defending soybean against one of its most destructive pathogens, *Phytophthora sojae*. Longstanding research efforts have focused on improving accessibility to glyceollins, yet chemical synthesis remains uneconomical. The fact that some of the key genes involved in the final step of glyceollin biosynthesis have not been identified, engineering the accumulation of these important compounds in microbes is not yet possible. Although the activity of a P450 cyclase was inferred to catalyze the final committed step in glyceollin biosynthesis forty years ago, the enzyme in question has never been conclusively identified. This study reports, for the first time, the identification of three cytochrome P450 monooxygenase cyclases that catalyze the final steps of glyceollin biosynthesis. Utilizing *P. sojae*-soybean transcriptome data, along with genome mining tools and co-expression network analysis, we have identified 16 candidate glyceollin synthases (GmGS). Heterologous expression of these candidate genes in yeast, coupled with *in vitro* enzyme assays, enabled us to discover three enzymes capable of producing two glyceollin isomers. GmGS11A and GmGS11B catalyzed the conversion of glyceollidin to glyceollin I, whereas GmGS13A converted glyceocarpin to glyceollin III. The functionality of these candidates was further confirmed *in planta* through gene silencing and overexpression in soybean hairy roots. This groundbreaking study not only contributes to the understanding of glyceollin biosynthesis, but also demonstrates a new synthetic biology strategy that could potentially be scaled up to produce valuable molecules for crop and disease management.
