## Supplementary material for "Discovery of the missing cytochrome P450 monooxygenase cyclases that conclude glyceollin biosynthesis in soybean": Table S2

### Sheet: GmvsGs
Chromosome	Gene Id		Chromosome	Gene Id
Gm01	Glyma.01G135200.1	==	Gs01	GlysoPI483463.01G102700.1
Gm05	Glyma.05G147100.1	==	Gs05	GlysoPI483463.05G121700.1
Gm05	Glyma.05G147100.1	==	Gs08	GlysoPI483463.08G095300.1
Gm05	Glyma.05G147100.1	==	Gs11	GlysoPI483463.11G228700.1
Gm08	Glyma.08G193900.1	==	Gs07	GlysoPI483463.07G009600.1
Gm08	Glyma.08G193900.1	==	Gs08	GlysoPI483463.08G178100.1
Gm10	Glyma.10G203500.1	==	Gs10	GlysoPI483463.10G170300.1
Gm11	Glyma.11G062500.1	==	Gs11	GlysoPI483463.11G057500.1
Gm13	Glyma.13G285300.3	==	Gs13	GlysoPI483463.13G238400.1
Gm19	Glyma.19G146800.1	==	Gs02	GlysoPI483463.02G149800.1
Gm19	Glyma.19G146800.1	==	Gs03	GlysoPI483463.03G110000.1
Gm19	Glyma.19G144700.1	==	Gs19	GlysoPI483463.19G109500.1
Gm19	Glyma.19G146800.1	==	Gs19	GlysoPI483463.19G111500.1

### Sheet: GmvsMt
Chromosome	Gene Id		Chromosome	Gene Id
Gm05	Glyma.05G147100.1	==	Mt08	Medtr8g080520.1
Gm08	Glyma.08G193900.1	==	Mt08	Medtr8g016180.1
Gm11	Glyma.11G062500.1	==	Mt05	Medtr5g018980.1
Gm19	Glyma.19G144700.1	==	Mt07	Medtr7g092620.1

### Sheet: GmvsPs
Chromosome	Gene Id		Chromosome	Gene Id
Gm08	Glyma.08G193900.1	==	Ps04	Psat04G0591400
Gm11	Glyma.11G062500.1	==	Ps02	Psat02G0476900

### Sheet: GmvsPv
Chromosome	Gene Id		Chromosome	Gene Id
Gm03	Glyma.03G142100.1	==	Pv01	Phvul.001G139400.1
Gm05	Glyma.05G147100.1	==	Pv01	Phvul.001G261500.1
Gm08	Glyma.08G193900.1	==	Pv10	Phvul.010G139600.1
Gm11	Glyma.11G062500.1	==	Pv02	Phvul.002G025000.1
Gm13	Glyma.13G068800.2	==	Pv04	Phvul.004G021100.1
Gm19	Glyma.19G144700.1	==	Pv01	Phvul.001G139400.1

### Sheet: GmvsLc
Chromosome	Gene Id		Chromosome	Gene Id
Gm08	Glyma.08G193900.1	==	Lc07	Lcu.2RBY.7g003940.1.v1
Gm11	Glyma.11G062500.1	==	Lc05	Lcu.2RBY.5g007880.1.v1

### Sheet: GmvsCa
Chromosome	Gene Id		Chromosome	Gene Id
Gm05	Glyma.05G147100.1	==	Ca06	Ca_16611.1
Gm08	Glyma.08G193900.1	==	Ca07	Ca_22517.1
Gm11	Glyma.11G062500.1	==	Ca08	Ca_23396.1
Gm19	Glyma.19G144700.1	==	Ca04	Ca_10592.1
